# Analysis of RNA translation with a deep learning architecture provides new insight into translation control

**DOI:** 10.1101/2023.07.08.548206

**Authors:** Xiaojuan Fan, Tiangen Chang, Chuyun Chen, Markus Hafner, Zefeng Wang

## Abstract

Accurate annotation of coding regions in RNAs is essential for understanding gene translation. We developed a deep neural network to directly predict and analyze translation initiation and termination sites from RNA sequences. Trained with human transcripts, our model learned hidden rules of translation control and achieved a near perfect prediction of canonical translation sites across entire human transcriptome. Surprisingly, this model revealed a new role of codon usage in regulating translation termination, which was experimentally validated. We also identified thousands of new open reading frames in mRNAs or lncRNAs, some of which were confirmed experimentally. The model trained with human mRNAs achieved high prediction accuracy of canonical translation sites in all eukaryotes and good prediction in polycistronic transcripts from prokaryotes or RNA viruses, suggesting a high degree of conservation in translation control. Collectively, we present a general and efficient deep learning model for RNA translation, generating new insights into the complexity of translation regulation.
