## Supplementary Table 1 for "Analysis of RNA translation with a deep learning architecture provides new insight into translation control"

### Sheet: Train_&_test_data
Summary of datasets used in TranslationAI
	Human_trainset	Human_testset
# of transcript	34292	12806
Total nucleotides	114126108	44943450
# of TIS	34292	12806
# of TTS	34292	12806
# of neither sites	114057524	44917838

### Sheet: comparision of model feature
	TranslationAI	TITER	TISpredictor
Input Features	Each nucleotide is extended both upstream and downstream by 2000 nts	Each TIS is extended both upstream and downstream by 200 nts	Each TIS is extended both upstream and downstream by 23 nts
Training data	34,292 annotated mRNA from refSeq	QTI-seq data (Gao et al., 2015) and the annotated TISs from Ensembl v84	12,603 TISs of ATG, and 2,413 TISs of near-cognate codons from ribosome profiling, mass spectroscopy, and CRISPR-based techniques
Algorithms	Multilevel dilated convolution network	Hybrid neural network	1. Weighted scoring algorithm based on the Kozak consensus sequence; 2. Random forest classifiers
Important features	1. Motifs around TISs and TTS; 2. Codon usage; 3. Sequences in 5'-UTR and 3'-UTR.	Kozak-sequence-like motif	Kozak consensus sequence
Prediction of near-cognate TISs	No	Yes	Yes
AUC	0.9998	0.6486	0.7635
PR-AUC	0.99	0.05	0.09
Accuracy	0.98	0.1	0.15
Availability	User-friendly web tool, Source code in Github	Source code in Github	User-friendly web tool, Source code in Github

### Sheet: Models_performance
AUC
Models	Human	Human_trainset	Human_testset	Mouse	Zebra fish	Fruit fly	Yeast	Arabidopsis
TranslationAI	0.999821	0.999928	0.999535	0.999826	0.997876	0.998325	0.9963	0.999641
TITER	0.648581	0.648769	0.647915	0.666417	0.727157	0.655098	0.689505	0.735436
TISpredictor	0.763528	0.764004	0.762104	0.748429	0.720984	0.726439	0.517369	0.713036
PR-AUC
Models	Human	Human_trainset	Human_testset	Mouse	Zebra fish	Fruit fly	Yeast	Arabidopsis
TranslationAI	0.992534	0.995658	0.98359	0.993155	0.954312	0.961364	0.928318	0.990202
TITER	0.0517567	0.053017	0.0488436	0.0667425	0.096234	0.0599159	0.111758	0.159743
TISpredictor	0.0858396	0.086462	0.084574	0.0936089	0.0787229	0.0489827	0.0287366	0.0729445
Accuracy
Models	Human	Human_trainset	Human_testset	Mouse	Zebra fish	Fruit fly	Yeast	Arabidopsis
TranslationAI	0.975279	0.979352	0.964613	0.980735	0.932732	0.939093	0.893617	0.982056
TITER	0.103822	0.103738	0.103891	0.134151	0.170412	0.116941	0.199673	0.24158
TISpredictor	0.151238	0.15056	0.150789	0.159616	0.12898	0.0664734	0.0114566	0.110887
