## Supplementary Table 2 for "Analysis of RNA translation with a deep learning architecture provides new insight into translation control"

### Sheet: Column definition
Column name	Definition
datasets	Datasets of in silico perturbations on different regions of the mRNA
ORFnumber	The percentage of predicted ORFs among 47,098 total annotated transcripts from RefSeq (TIS score > 0.5 & TTS score > 0.5)
TIS_accuracy (annotated)	The percentage of predicted TIS that is the same with annotated TIS
TTS_accuracy (annotated)	The percentage of predicted TTS that is the same with annotated TTS
Triplet code (3N)	The percentage of predicted ORFs that follow 3N rule
Longest ORF	The percentage of predicted ORFs that is the longest ORF of the transcript
First AUG ratio (in-frame AUG)	The percentage of predicted ORFs that use the first in-frame AUG as TIS

### Sheet: translationAI2000_perturbance
Datasets	ORF_number	TIS_accuracy	TTS_accuracy	Triplet code	Longest ORF	First AUG ratio
		(annotated)	(annotated)			（in-frame AUG）
Background	45552 (96.7%)	45971 (97.6%)	46350 (98.5%)	0.998	0.98	40.3% (70.3%)
TIS_random	40313 (85.6%)	1 (0.0%)	44936 (95.4%)	0.992	0.97	18.4% (69.9%)
TTS_random	44024 (93.5%)	46437 (98.6%)	1 (0.0%)	0.994	0.977	39.1% (69.2%)
Early_stop	42085 (89.4%)	33281 (70.7%)	27556 (58.5%)	0.992	0.619	30.4% (53.0%)
5’UTR_shuffle	46257 (98.2%)	36409 (77.3%)	46517 (98.8%)	0.997	0.981	30.7% (62.8%)
3’UTR_shuffle	46423 (98.6%)	46324 (98.3%)	46533 (98.8%)	0.996	0.98	40.3% (69.9%)
5’UTR & 3'UTR_shuffle	45834 (97.3%)	36190 (76.8%)	46211 (98.1%)	0.998	0.9895	30.7% (63.2%)
5’UTR_50nt	42465 (99.3%)	42393 (99.1%)	42446 (99.2%)	0.998	0.983	77.6% (96.7%)
5’UTR_0nt	46776 (99.3%)	46739 (99.2%)	46696 (99.1%)	0.997	0.984	99.6% (99.8%)
3’UTR_50nt	46209 (98.1%)	46070 (97.8%)	46476 (98.7%)	0.995	0.985	40.7% (70.3%)
3’UTR_0nt	46741 (99.2%)	46450 (98.7%)	46863 (99.5%)	0.997	0.985	40.2% (69.9%)
CDS_deletion_1	42336 (89.9%)	32366 (68.7%)	26387 (56.0%)	0.708	0.67	29.5% (65.6%)
CDS_deletion_2	42441 (90.1%)	31887 (67.7%)	26649 (56.6%)	0.703	0.666	28.9% (59.9%)
CDS_deletion_3	46381 (98.5%)	46051 (97.8%)	46047 (97.8%)	0.994	0.966	40.1% (69.6%)
Triplet_shuffle	45945 (97.6%)	45757 (97.1%)	46078 (97.8%)	0.994	0.976	40.6% (70.3%)
Synonymous mutation (random)	45273 (96.1%)	45520 (96.6%)	45560 (96.7%)	0.993	0.975	40.4% (70.2%)
Synonymous mutation (high_CAI)	46733 (99.2%)	46410 (98.5%)	46808 (99.4%)	0.9937	0.9671	40.3% (70.0%)
Synonymous mutation (low_CAI)	44350 (94.2%)	44959 (95.5%)	44671 (94.8%)	0.9863	0.9682	40.4% (70.0%)
CDS_nonsynonymous_mutation	44696 (94.9%)	44889 (95.3%)	45162 (95.9%)	0.991	0.976	41.2% (70.9%)
