## Supplementary Table 3 for "Analysis of RNA translation with a deep learning architecture provides new insight into translation control"

### Sheet: Primers Used
Primer Name	Sequence
rtpcr_Nluc_fwd	GTTGGGGACTGGCGACAGAC
rtpcr_Nluc_rev	TCATCCACAGGGTACACCAC
rtpcr_Fluc_fwd	GTTCGTCACATCTCATCTACCTCC
rtpcr_Fluc_rev	TGTAGTAAACATTCCAAAACCGTG
Sequence name	Synthesized sequence
No_stop	GTG CTC GAA GTG TTT GGC AAT GAG ATC TCC CGA CTA GGA CAG CCT
VDR	GTG CTC GAA GTG TTT GGC AAT GAG ATC TCC TGA CTA GGA CAG CCT
Strong TTS1	GTG CTG GAG GTG TTC GGC AAC GAG ATC AGC TGA GCG CCC CCC CCT
Strong TTS2	GTG CTG GAG GTG TTC GGC AAC GAG ATC AGC TGA CTA GGA CAG CCT
Weak TTS	GTA TTA GAA GTA TTT GGA AAT GAA ATT AGT TGA CTA GGA CAG CCT
